# Variation in Biosynthetic Gene Clusters Among Lifestyles Across Kingdom Fungi

**DOI:** 10.1101/2024.09.14.613087

**Authors:** Brooke M. Allen, Milton Drott, Grant R Nickles, Jason D. Hoeksema

## Abstract

Biosynthetic gene clusters (BGCs) produce secondary metabolites, many of which are involved in trophic interactions and carbon acquisition lifestyles of fungi. As such, BGCs are hypothesized to exhibit evolutionary diversification across those lifestyles. We tested this hypothesis by analyzing predicted BGCs in more than 1000 fungal genomes, and their variation among fungal lineages and across putative fungal lifestyles (trophic modes). Analyses revealed that specific BGC classes, such as PKSI, RiPPs, and terpenes, exhibit significant phylogenetic signals, whereas others, like NRPS and PKS-NRPS Hybrids, do not. BGC abundance was associated with fungal lifestyles: pathotrophs generally had lower BGC abundance, while combined lifestyles such as saprotroph-symbiotrophs had higher BGC abundances. These findings suggest that both phylogenetic history and ecological strategies drive BGC distribution, highlighting their roles in fungal biochemical diversification. Understanding these patterns provides insights into fungal community ecology and the evolutionary processes shaping their biosynthetic potential.
