## Supplementary Table 1. List of 1330 NCBI accession numbers for "Variation in Biosynthetic Gene Clusters Among Lifestyles Across Kingdom Fungi"

Ch3 Supplementary table 1. List of 1330 ncbi accession numbers
genome.id
GCA_000002945.2
GCA_000004155.2
GCA_000006445.2
GCA_000091045.1
GCA_000149335.2
GCA_000170175.2
GCA_000185945.1
GCA_000203795.1
GCA_000241205.2
GCA_000271645.1
GCA_000300595.1
GCA_000313545.1
GCA_000333975.2
GCA_000344635.1
GCA_000344685.1
GCA_000349005.2
GCA_000513335.1
GCA_000769765.1
GCA_000773755.1
GCA_000812125.1
GCA_000827255.1
GCA_000827275.1
GCA_000827335.1
GCA_000827395.1
GCA_000827475.1
GCA_000855695.1
GCA_001006345.1
GCA_001189435.1
GCA_001189475.1
GCA_001278595.1
GCA_001513925.1
GCA_001593205.1
GCA_001658105.1
GCA_001692895.1
GCA_001773325.1
GCA_001882365.1
GCA_001908125.1
GCA_002072235.1
GCA_002072255.1
GCA_002072265.1
GCA_002072345.1
GCA_002072365.1
GCA_002072375.1
GCA_002072425.1
GCA_002104895.1
GCA_002104945.1
GCA_002157105.1
GCA_002240705.1
GCA_002382835.1
GCA_002812745.2
GCA_002954075.1
GCA_003073295.1
GCA_003073855.1
GCA_003073865.1
GCA_003144295.1
GCA_003203555.1
GCA_003547095.1
GCA_003549995.1
GCA_003550305.1
GCA_003550325.1
GCA_008694065.1
GCA_009809945.1
GCA_010093945.1
GCA_010583015.1
GCA_011058885.1
GCA_011392555.1
GCA_011800875.2
GCA_013138035.1
GCA_014049445.1
GCA_014839625.1
GCA_014904835.1
GCA_014904935.1
GCA_015039315.1
GCA_015039405.1
GCA_015179125.1
GCA_015533775.1
GCA_016584165.1
GCA_016584345.1
GCA_016618355.2
GCA_016628065.1
GCA_016628085.1
GCA_016628565.1
GCA_016647645.1
GCA_016647685.1
GCA_016647755.1
GCA_016695465.1
GCA_016695475.1
GCA_016695485.1
GCA_016748015.1
GCA_016758765.1
GCA_016767475.1
GCA_016800925.1
GCA_016946835.1
GCA_017301755.1
GCA_017311285.1
GCA_017365405.1
GCA_017366145.1
GCA_017635955.1
GCA_017639365.1
GCA_017639385.1
GCA_017911135.1
GCA_018127085.1
GCA_018902385.1
GCA_019201745.1
GCA_019616975.1
GCA_019623665.1
GCA_019623675.1
GCA_019627685.1
GCA_019627725.1
GCA_019627735.1
GCA_019627745.1
GCA_019627755.1
GCA_019633565.1
GCA_019804575.1
GCA_019973155.1
GCA_020617735.1
GCA_020726505.1
GCA_900073065.1
GCA_900169345.1
GCA_900537225.1
GCA_910591765.1
GCA_910591775.1
GCA_910591835.1
GCA_910591925.1
GCA_910591945.1
GCA_910591965.1
GCA_910592005.1
GCA_910592015.1
GCA_910592055.1
GCA_910592135.1
GCA_910592255.1
GCA_910592325.1
GCA_910592345.1
GCF_000149845.2
GCF_000150505.1
GCF_000209165.1
GCF_000226545.1
GCF_000464535.1
GCF_001447935.2
GCF_001477545.1
GCF_001632365.1
GCF_001638985.1
GCF_001661335.1
GCF_002117355.1
GCF_014066305.1
GCF_014066315.1
GCF_016628075.1
GCF_016647625.1
GCF_016647635.1
GCF_016647745.1
GCF_016647785.1
GCF_016758755.1
GCF_016758775.1
GCF_016758785.1
GCF_020360975.1
GCA_000002855.2
GCA_000091225.2
GCA_000146465.1
GCA_000149645.3
GCA_000182985.1
GCA_000187245.3
GCA_000192795.1
GCA_000209485.1
GCA_000221225.1
GCA_000223565.1
GCA_000225605.1
GCA_000226115.1
GCA_000227095.3
GCA_000230595.3
GCA_000231115.1
GCA_000237345.1
GCA_000250695.1
GCA_000250985.1
GCA_000259595.1
GCA_000269785.2
GCA_000277815.3
GCA_000280035.2
GCA_000316135.1
GCA_000383075.1
GCA_000385855.2
GCA_000430065.1
GCA_000442015.1
GCA_000447185.1
GCA_000469055.2
GCA_000507405.3
GCA_000507465.3
GCA_000512565.2
GCA_000512605.2
GCA_000697665.1
GCA_000732775.1
GCA_000760515.2
GCA_000836255.1
GCA_000986645.1
GCA_000986665.1
GCA_001204775.2
GCA_001278495.1
GCA_001432165.1
GCA_001574975.1
GCA_001600855.1
GCA_001636725.1
GCA_001638945.1
GCA_001640025.2
GCA_001642395.1
GCA_001642415.1
GCA_001661245.1
GCA_001661315.1
GCA_001661325.1
GCA_001661475.1
GCA_001664025.1
GCA_001692915.1
GCA_001696595.2
GCA_001708105.1
GCA_001717485.1
GCA_001747045.1
GCA_001749795.1
GCA_001969505.1
GCA_001990825.1
GCA_002003505.1
GCA_002077065.1
GCA_002081675.1
GCA_002087875.1
GCA_002087915.1
GCA_002105025.1
GCA_002105065.1
GCA_002105095.1
GCA_002120305.1
GCA_002120335.1
GCA_002234975.2
GCA_002237265.2
GCA_002251995.2
GCA_002261195.1
GCA_002591385.1
GCA_002850765.1
GCA_003144135.1
GCA_003144195.1
GCA_003144235.1
GCA_003144245.1
GCA_003184525.1
GCA_003184635.1
GCA_003184645.1
GCA_003184685.1
GCA_003184695.1
GCA_003184705.1
GCA_003184745.1
GCA_003184765.1
GCA_003184825.1
GCA_003344505.1
GCA_003589665.1
GCA_003676015.1
GCA_003676035.1
GCA_003693665.1
GCA_003698115.1
GCA_003709825.1
GCA_003709845.1
GCA_003709865.1
GCA_003850985.1
GCA_003942215.1
GCA_003990745.1
GCA_004000155.1
GCA_004217705.1
GCA_004324935.1
GCA_004325035.1
GCA_004325045.1
GCA_004681135.1
GCA_005059845.1
GCA_005406065.1
GCA_006981985.1
GCA_008065275.1
GCA_009176345.1
GCA_009176405.1
GCA_009176455.1
GCA_009193445.1
GCA_009193485.1
GCA_009193505.1
GCA_009193525.1
GCA_009193545.1
GCA_009193565.1
GCA_009193585.1
GCA_009193595.1
GCA_009193645.1
GCA_009193665.1
GCA_009613015.1
GCA_009982845.1
GCA_010093515.1
GCA_010093535.1
GCA_010093705.1
GCA_010405425.1
GCA_011058875.1
GCA_013402915.1
GCA_013421405.2
GCA_013694445.1
GCA_014133895.1
GCA_014281915.1
GCA_014621435.1
GCA_014784225.2
GCA_014805555.1
GCA_014805705.1
GCA_014905795.1
GCA_015832245.1
GCA_015844325.1
GCA_016255985.1
GCA_016256075.1
GCA_016584175.1
GCA_016584185.1
GCA_016758935.1
GCA_016758945.1
GCA_020536065.1
GCA_020536115.1
GCA_020623625.1
GCA_020726445.1
GCA_020736525.1
GCA_020744175.1
GCA_020744255.1
GCA_020746835.1
GCA_020747065.1
GCA_900000165.1
GCA_900119595.1
GCA_900180425.1
GCA_900660285.1
GCA_902498895.1
GCF_000149615.1
GCF_000150035.1
GCF_000223465.1
GCF_000223485.1
GCF_000226095.1
GCF_000227115.2
GCF_000236905.1
GCF_000281105.1
GCF_000304475.1
GCF_000315915.1
GCF_000348985.1
GCF_000512585.1
GCF_000836295.1
GCF_001078395.1
GCF_001625195.1
GCF_001661395.1
GCF_001661415.1
GCF_001664035.1
GCF_001664045.1
GCF_002847465.1
GCF_002847485.1
GCF_002849105.1
GCF_003184535.1
GCF_003184545.1
GCF_003184585.1
GCF_003184625.1
GCF_003184755.1
GCF_003184835.1
GCF_003184845.1
GCF_003184865.1
GCF_003184925.1
GCF_003344945.1
GCF_003357145.1
GCF_003369625.1
GCF_003426965.1
GCF_008629635.1
GCF_008704595.1
GCF_011074865.1
GCF_016861625.1
GCF_016861865.1
GCF_018340605.1
GCF_018404265.1
GCF_019207285.1
GCF_019207475.1
GCF_903064755.1
GCA_000143185.1
GCA_000187425.2
GCA_000426965.1
GCA_000687475.2
GCA_000721755.1
GCA_000721765.1
GCA_000721775.1
GCA_000721785.1
GCA_000732125.1
GCA_000739165.1
GCA_000769215.1
GCA_000769265.1
GCA_000814955.1
GCA_000825705.1
GCA_000827315.1
GCA_000827485.1
GCA_000934395.1
GCA_001023035.1
GCA_001263195.1
GCA_001292635.1
GCA_001306435.1
GCA_001605315.2
GCA_001630335.1
GCA_001636675.1
GCA_001636745.1
GCA_001654555.2
GCA_001675295.1
GCA_001691755.2
GCA_001691775.3
GCA_001691785.2
GCA_001702695.2
GCA_001703955.2
GCA_001720245.1
GCA_001879275.1
GCA_002116315.1
GCA_002276285.1
GCA_002554575.1
GCA_002894225.1
GCA_002900925.1
GCA_002901185.1
GCA_002916505.1
GCA_002980475.2
GCA_003012285.1
GCA_003012295.1
GCA_003012315.1
GCA_003016335.1
GCA_003033665.1
GCA_003316975.2
GCA_003316985.1
GCA_003325415.1
GCA_003635345.1
GCA_003698175.1
GCA_003711515.1
GCA_003724135.2
GCA_003788615.2
GCA_003814445.1
GCA_003942205.1
GCA_003946985.1
GCA_003946995.1
GCA_003947005.1
GCA_003947015.1
GCA_003947045.1
GCA_003957675.1
GCA_004011695.1
GCA_004011705.1
GCA_004369135.1
GCA_004379715.1
GCA_007026445.1
GCA_008355005.1
GCA_008704415.1
GCA_009078325.1
GCA_010093625.1
GCA_010094145.1
GCA_011058865.1
GCA_011058895.1
GCA_012931995.1
GCA_012932025.1
GCA_013266165.1
GCA_013266175.1
GCA_013266185.1
GCA_013266195.1
GCA_013266205.1
GCA_013266265.1
GCA_013364935.1
GCA_013364965.1
GCA_013368375.1
GCA_013395995.1
GCA_013396005.1
GCA_013396015.1
GCA_013396025.1
GCA_013396035.1
GCA_013396075.1
GCA_013396095.1
GCA_013396165.1
GCA_013396175.1
GCA_013396185.1
GCA_013396195.1
GCA_013396205.1
GCA_013396255.1
GCA_013396295.1
GCA_013426205.1
GCA_013758895.1
GCA_013781345.1
GCA_014621405.1
GCA_014621425.1
GCA_014764975.1
GCA_014898675.1
GCA_014904845.1
GCA_014904905.1
GCA_014905825.1
GCA_014925845.1
GCA_015039365.1
GCA_015039395.1
GCA_015178995.1
GCA_015179025.1
GCA_015179035.1
GCA_015179045.1
GCA_015499975.1
GCA_015499985.1
GCA_015500005.1
GCA_015500155.1
GCA_015501065.1
GCA_015501535.1
GCA_015502445.1
GCA_015502465.1
GCA_015502475.1
GCA_015502485.1
GCA_015502505.1
GCA_015529505.1
GCA_015529515.1
GCA_015529795.1
GCA_015584075.1
GCA_015679545.1
GCA_015679585.1
GCA_015679605.1
GCA_015679695.1
GCA_015680635.1
GCA_015847235.1
GCA_015849275.1
GCA_015849295.1
GCA_015849305.1
GCA_015849325.1
GCA_015852335.1
GCA_015852385.1
GCA_015852425.1
GCA_015852495.1
GCA_016097855.1
GCA_016097895.1
GCA_016097925.1
GCA_016097935.1
GCA_016097945.1
GCA_016098005.1
GCA_016098015.1
GCA_016098045.1
GCA_016098085.1
GCA_016098105.1
GCA_016098165.1
GCA_016906575.1
GCA_017607575.1
GCA_018282005.1
GCA_018282025.1
GCA_018296085.1
GCA_018296165.1
GCA_018296305.1
GCA_018360045.1
GCA_018360055.1
GCA_018360065.1
GCA_018360075.1
GCA_018360085.1
GCA_018360135.1
GCA_018360145.1
GCA_018360185.1
GCA_018360205.1
GCA_018360215.1
GCA_018360225.1
GCA_018360255.1
GCA_018360275.1
GCA_018360325.1
GCA_018360345.1
GCA_018360355.1
GCA_018360365.1
GCA_018360375.1
GCA_018360385.1
GCA_018360435.1
GCA_018360445.1
GCA_018360465.1
GCA_018360525.1
GCA_018360575.1
GCA_018360595.1
GCA_018360955.1
GCA_018361025.1
GCA_018855915.1
GCA_018857265.1
GCA_018857285.1
GCA_018857305.1
GCA_018858115.1
GCA_019425555.1
GCA_019434415.1
GCA_019616325.1
GCA_019616345.1
GCA_019616915.1
GCA_019616945.1
GCA_019623705.1
GCA_019671135.1
GCA_019677335.1
GCA_019677355.1
GCA_019677385.1
GCA_019915245.1
GCA_019924955.1
GCA_020091625.1
GCA_020102295.1
GCA_020726525.1
GCA_020726555.1
GCA_020736575.1
GCA_020740775.1
GCA_020744115.1
GCA_020744155.1
GCA_020744185.1
GCA_020744335.1
GCA_020744375.1
GCA_020744425.1
GCA_020744475.1
GCA_020744495.1
GCA_020746845.1
GCA_020891255.1
GCA_900044065.1
GCA_900074715.1
GCA_900074725.1
GCA_900074735.1
GCA_900074745.1
GCA_900290415.1
GCA_903819635.1
GCA_903819665.1
GCA_903853725.1
GCA_905332025.1
GCA_910393935.1
GCF_000142805.1
GCF_000150825.1
GCF_000151355.1
GCF_000260195.1
GCF_000804445.1
GCF_000814945.1
GCF_000938715.1
GCF_001027345.1
GCF_001653235.2
GCF_001720155.1
GCF_001890705.1
GCF_002105155.1
GCF_900067095.1
GCA_000001985.1
GCA_000003525.2
GCA_000003855.2
GCA_000006335.3
GCA_000011425.1
GCA_000026945.1
GCA_000143105.2
GCA_000143365.1
GCA_000143535.4
GCA_000143565.1
GCA_000145635.1
GCA_000149035.1
GCA_000149305.1
GCA_000149985.1
GCA_000151125.2
GCA_000151145.1
GCA_000151175.1
GCA_000151295.1
GCA_000151455.1
GCA_000151505.1
GCA_000151525.2
GCA_000151645.1
GCA_000166175.1
GCA_000167075.2
GCA_000167675.2
GCA_000171015.2
GCA_000181695.1
GCA_000182805.2
GCA_000182895.1
GCA_000182925.2
GCA_000183025.1
GCA_000184105.1
GCA_000193285.1
GCA_000204055.1
GCA_000213175.1
GCA_000218725.1
GCA_000222205.2
GCA_000225545.1
GCA_000230245.1
GCA_000230375.1
GCA_000230625.1
GCA_000263375.1
GCA_000264905.1
GCA_000264995.1
GCA_000271585.1
GCA_000271605.1
GCA_000271625.1
GCA_000292625.1
GCA_000292725.1
GCA_000299215.2
GCA_000300555.1
GCA_000312925.2
GCA_000313525.1
GCA_000320585.2
GCA_000320605.2
GCA_000326105.1
GCA_000328475.2
GCA_000340195.1
GCA_000344655.2
GCA_000344705.1
GCA_000346795.1
GCA_000350065.2
GCA_000389695.3
GCA_000392275.1
GCA_000400465.1
GCA_000401635.1
GCA_000403515.1
GCA_000410735.1
GCA_000412225.2
GCA_000418435.1
GCA_000441935.1
GCA_000446055.1
GCA_000465215.2
GCA_000474925.1
GCA_000488995.1
GCA_000497045.1
GCA_000497085.1
GCA_000503235.1
GCA_000517465.1
GCA_000525045.1
GCA_000576695.1
GCA_000585515.1
GCA_000585585.1
GCA_000616865.1
GCA_000622975.1
GCA_000696135.1
GCA_000697685.1
GCA_000697705.1
GCA_000709125.1
GCA_000710275.1
GCA_000711695.1
GCA_000723665.1
GCA_000730325.1
GCA_000743665.3
GCA_000750665.1
GCA_000750675.1
GCA_000750715.1
GCA_000750735.1
GCA_000750745.1
GCA_000750755.1
GCA_000750795.1
GCA_000750805.1
GCA_000750815.1
GCA_000750875.1
GCA_000750895.1
GCA_000750925.1
GCA_000750935.1
GCA_000750995.1
GCA_000764455.1
GCA_000765035.1
GCA_000769735.1
GCA_000798715.1
GCA_000812105.1
GCA_000818155.1
GCA_000820885.1
GCA_000827185.1
GCA_000827195.1
GCA_000827205.1
GCA_000827215.1
GCA_000827265.1
GCA_000827325.1
GCA_000827355.1
GCA_000827425.1
GCA_000827465.1
GCA_000827495.1
GCA_000829775.1
GCA_000832265.1
GCA_000835395.1
GCA_000835435.1
GCA_000835475.1
GCA_000835515.1
GCA_000934385.1
GCA_000938895.1
GCA_000945115.1
GCA_000956045.1
GCA_000966595.1
GCA_000968615.1
GCA_000968835.1
GCA_000976905.2
GCA_000978885.1
GCA_000985935.1
GCA_001006365.1
GCA_001008285.1
GCA_001014755.1
GCA_001020605.1
GCA_001048715.1
GCA_001050175.1
GCA_001245095.1
GCA_001263375.1
GCA_001272575.2
GCA_001275765.2
GCA_001298375.2
GCA_001299255.1
GCA_001305275.1
GCA_001445595.3
GCA_001481415.2
GCA_001511075.1
GCA_001541205.1
GCA_001561935.1
GCA_001563115.1
GCA_001563125.1
GCA_001563135.1
GCA_001563735.1
GCA_001566295.1
GCA_001578225.1
GCA_001578235.1
GCA_001592465.1
GCA_001592805.2
GCA_001619985.1
GCA_001625265.1
GCA_001630345.1
GCA_001630475.1
GCA_001632345.1
GCA_001632355.1
GCA_001632375.1
GCA_001632425.1
GCA_001632435.1
GCA_001632445.1
GCA_001633055.2
GCA_001636715.1
GCA_001636735.1
GCA_001636815.1
GCA_001642045.1
GCA_001642475.1
GCA_001644525.1
GCA_001644535.1
GCA_001645005.2
GCA_001645045.2
GCA_001645055.2
GCA_001646985.1
GCA_001651435.1
GCA_001653215.1
GCA_001653265.1
GCA_001660665.1
GCA_001661425.1
GCA_001662575.1
GCA_001662585.1
GCA_001662595.1
GCA_001662605.1
GCA_001662645.1
GCA_001683725.1
GCA_001683735.1
GCA_001687445.1
GCA_001691835.3
GCA_001692735.1
GCA_001702395.2
GCA_001855235.1
GCA_001857865.1
GCA_001883805.1
GCA_001883825.1
GCA_001883845.1
GCA_001889945.1
GCA_001890745.1
GCA_001895945.1
GCA_001907595.1
GCA_001913855.2
GCA_001929475.1
GCA_001937105.1
GCA_001950575.1
GCA_001953115.1
GCA_001970855.1
GCA_001975905.1
GCA_001983305.1
GCA_001984395.2
GCA_002008015.1
GCA_002022785.1
GCA_002072245.1
GCA_002072405.1
GCA_002079055.1
GCA_002092935.1
GCA_002102555.1
GCA_002104905.1
GCA_002104935.1
GCA_002104985.1
GCA_002105055.1
GCA_002105135.1
GCA_002105175.1
GCA_002120325.1
GCA_002204255.1
GCA_002276475.2
GCA_002286715.1
GCA_002287475.2
GCA_002307675.1
GCA_002307695.1
GCA_002572885.1
GCA_002573585.1
GCA_002573605.1
GCA_002591395.1
GCA_002591405.1
GCA_002705745.1
GCA_002760635.1
GCA_002818225.1
GCA_002844615.1
GCA_002865625.1
GCA_002865655.1
GCA_002871155.1
GCA_002873125.1
GCA_002894145.1
GCA_002894205.1
GCA_002895985.1
GCA_002918395.1
GCA_002920065.1
GCA_002922495.1
GCA_002933655.1
GCA_002938355.1
GCA_002938375.1
GCA_002938385.1
GCA_002946385.1
GCA_002946415.1
GCA_002946425.1
GCA_003012105.1
GCA_003013795.1
GCA_003019875.1
GCA_003019895.1
GCA_003025105.1
GCA_003025155.1
GCA_003070745.1
GCA_003086715.1
GCA_003086735.1
GCA_003097675.1
GCA_003144125.1
GCA_003144205.1
GCA_003182015.1
GCA_003260565.1
GCA_003268315.1
GCA_003325435.1
GCA_003339415.1
GCA_003339455.1
GCA_003367725.1
GCA_003369635.1
GCA_003369665.1
GCA_003426265.1
GCA_003574525.1
GCA_003610855.1
GCA_003611235.1
GCA_003615045.1
GCA_003691605.1
GCA_003704685.1
GCA_003788565.2
GCA_003788595.2
GCA_003790465.1
GCA_003795275.1
GCA_003795295.1
GCA_003795315.1
GCA_003813185.1
GCA_003851025.1
GCA_003990785.1
GCA_004000055.1
GCA_004011775.1
GCA_004014815.1
GCA_004126415.1
GCA_004154765.1
GCA_004154915.1
GCA_004154925.1
GCA_004154975.1
GCA_004155035.1
GCA_004155055.1
GCA_004155915.1
GCA_004155935.1
GCA_004155945.1
GCA_004155955.1
GCA_004156025.2
GCA_004307905.1
GCA_004332605.1
GCA_004337975.1
GCA_004337985.1
GCA_004346965.1
GCA_004353045.1
GCA_004355085.1
GCA_004366825.1
GCA_004367215.1
GCA_004369045.1
GCA_004369055.1
GCA_004369065.1
GCA_004369125.1
GCA_004369175.1
GCA_004379285.1
GCA_004522665.1
GCA_004679265.1
GCA_004679275.1
GCA_004768795.1
GCA_004786065.1
GCA_004786125.1
GCA_004786145.1
GCA_004786225.1
GCA_004786245.1
GCA_004786275.1
GCA_004802695.1
GCA_004802705.1
GCA_004802725.1
GCA_004916875.1
GCA_004918325.1
GCA_004931855.1
GCA_005059855.1
GCA_005059865.1
GCA_005059875.1
GCA_005059885.1
GCA_005298045.1
GCA_005350895.1
GCA_005406105.1
GCA_006352295.1
GCA_006535955.1
GCA_006535965.1
GCA_006535975.1
GCA_006536005.1
GCA_006542485.1
GCA_006783085.1
GCA_006912115.1
GCA_007182795.1
GCA_007735645.1
GCA_007821475.1
GCA_007821535.1
GCA_007821545.1
GCA_007825325.1
GCA_007825345.1
GCA_007825375.1
GCA_008692225.1
GCA_008704605.1
GCA_009176385.1
GCA_009193465.1
GCA_009193605.1
GCA_009299455.1
GCA_009428275.1
GCA_009428345.1
GCA_009732865.1
GCA_009733575.1
GCA_009769425.1
GCA_009805765.1
GCA_009806415.1
GCA_009982855.1
GCA_010015565.1
GCA_010015605.1
GCA_010015615.1
GCA_010015635.1
GCA_010015655.1
GCA_010015675.1
GCA_010015705.1
GCA_010015725.1
GCA_010015735.1
GCA_010015745.1
GCA_010015785.1
GCA_010015805.1
GCA_010015815.1
GCA_010015825.1
GCA_010093485.1
GCA_010093585.1
GCA_010093595.1
GCA_010093605.1
GCA_010093635.1
GCA_010093685.1
GCA_010093695.1
GCA_010093715.1
GCA_010093745.1
GCA_010093785.1
GCA_010093795.1
GCA_010093805.1
GCA_010093815.1
GCA_010093825.1
GCA_010093885.1
GCA_010093895.1
GCA_010093925.1
GCA_010093935.1
GCA_010093985.1
GCA_010093995.1
GCA_010094025.1
GCA_010094035.1
GCA_010094045.1
GCA_010094085.1
GCA_010094095.1
GCA_010356995.1
GCA_010405375.1
GCA_010405405.1
GCA_011022315.1
GCA_011032825.1
GCA_011057905.1
GCA_011058905.1
GCA_011066345.1
GCA_011066485.2
GCA_011075155.1
GCA_011392495.1
GCA_011503125.2
GCA_011692745.1
GCA_011745365.1
GCA_011763775.1
GCA_011947395.2
GCA_011947485.2
GCA_012184295.1
GCA_012184305.1
GCA_012184315.1
GCA_012184355.1
GCA_012295545.2
GCA_012656285.1
GCA_012656375.1
GCA_012934285.1
GCA_012971845.1
GCA_012977835.1
GCA_012980515.1
GCA_012980525.1
GCA_013036055.1
GCA_013054445.1
GCA_013201765.1
GCA_013201785.1
GCA_013201865.1
GCA_013305805.1
GCA_013305925.1
GCA_013368295.1
GCA_013368315.1
GCA_013368325.1
GCA_013368445.1
GCA_013368555.1
GCA_013368755.1
GCA_013390205.1
GCA_013461495.1
GCA_014065205.1
GCA_014065215.1
GCA_014235925.1
GCA_014235935.1
GCA_014235945.1
GCA_014281935.1
GCA_014298035.1
GCA_014462655.1
GCA_014462675.1
GCA_014595645.1
GCA_014621375.1
GCA_014636115.1
GCA_014839865.1
GCA_014839935.1
GCA_014898285.1
GCA_014898295.1
GCA_014898415.1
GCA_014898425.1
GCA_014898435.1
GCA_014898465.1
GCA_014898485.1
GCA_014898535.1
GCA_014898555.1
GCA_014904855.1
GCA_014904895.1
GCA_014925785.1
GCA_014925795.1
GCA_014925825.1
GCA_015025155.1
GCA_015039355.1
GCA_015039435.1
GCA_015178925.1
GCA_015178965.1
GCA_015178975.1
GCA_015484465.1
GCA_015484485.1
GCA_015484515.1
GCA_015499995.1
GCA_015501055.1
GCA_015501075.1
GCA_015501585.1
GCA_015501595.1
GCA_015501605.1
GCA_015584085.1
GCA_015657495.1
GCA_015951145.1
GCA_015956445.1
GCA_016097715.1
GCA_016097735.1
GCA_016097755.1
GCA_016508695.1
GCA_016584195.1
GCA_016584205.1
GCA_016758895.1
GCA_016758905.1
GCA_017309325.2
GCA_017310585.1
GCA_017357885.1
GCA_017499595.1
GCA_017655625.1
GCA_018397855.1
GCA_018854895.1
GCA_018855395.1
GCA_018856295.1
GCA_018994065.1
GCA_019049425.1
GCA_019096155.1
GCA_019202705.1
GCA_019321695.1
GCA_019332025.1
GCA_019359905.1
GCA_019364595.1
GCA_019454015.1
GCA_019456465.1
GCA_019565615.1
GCA_019632265.1
GCA_019632275.1
GCA_019632285.1
GCA_019632295.1
GCA_019632305.1
GCA_019633405.1
GCA_019633425.1
GCA_019633455.1
GCA_019633465.1
GCA_019633485.1
GCA_019633495.1
GCA_019633555.1
GCA_019633595.1
GCA_019669825.1
GCA_019669835.1
GCA_019669845.1
GCA_019677325.2
GCA_019702505.1
GCA_019787685.1
GCA_020002365.1
GCA_020045945.2
GCA_020080175.1
GCA_020080795.1
GCA_020137385.1
GCA_020310465.1
GCA_020310725.1
GCA_020450195.1
GCA_020502595.1
GCA_020536175.1
GCA_020536225.1
GCA_020557385.1
GCA_020631695.1
GCA_020726485.1
GCA_020726575.1
GCA_020736505.1
GCA_020736535.1
GCA_020744225.1
GCA_020744275.1
GCA_020744415.1
GCA_020746875.1
GCA_020746995.1
GCA_020747015.1
GCA_020747045.1
GCA_020800285.1
GCA_020884735.1
GCA_021015755.1
GCA_900002365.1
GCA_900074765.1
GCA_900074885.1
GCA_900074895.1
GCA_900074905.1
GCA_900074925.1
GCA_900079185.1
GCA_900096595.1
GCA_900102585.1
GCA_900106115.1
GCA_900120095.1
GCA_900149145.1
GCA_900157425.1
GCA_900162805.1
GCA_900237765.1
GCA_900242695.1
GCA_900242705.1
GCA_900322835.1
GCA_900322975.1
GCA_900323505.1
GCA_900519145.1
GCA_900519155.1
GCA_900536885.1
GCA_902006505.2
GCA_902077795.2
GCA_902085965.1
GCA_902141235.2
GCA_902728275.1
GCA_905066765.1
GCA_907166805.1
GCA_911649665.1
GCA_911693285.1
GCF_000002515.2
GCF_000002715.2
GCF_000003125.1
GCF_000003515.1
GCF_000026365.1
GCF_000149425.1
GCF_000149685.1
GCF_000149925.1
GCF_000150705.2
GCF_000150735.1
GCF_000150975.2
GCF_000166005.1
GCF_000170995.1
GCF_000182565.1
GCF_000219625.1
GCF_000235365.1
GCF_000243375.1
GCF_000265015.1
GCF_000298775.1
GCF_000313485.1
GCF_000315875.1
GCF_000320565.1
GCF_000338955.1
GCF_000338995.1
GCF_000340215.1
GCF_000349385.1
GCF_000359705.1
GCF_000365145.1
GCF_000365165.1
GCF_000385595.1
GCF_000409485.1
GCF_000516985.1
GCF_000523435.1
GCF_000523455.1
GCF_000527765.1
GCF_000582985.1
GCF_000585535.1
GCF_000585565.1
GCF_000600275.1
GCF_000820605.1
GCF_000835495.1
GCF_000835505.1
GCF_000835555.1
GCF_000836115.1
GCF_000968595.1
GCF_001278385.1
GCF_001298625.1
GCF_001329695.1
GCF_001500285.1
GCF_001646965.1
GCF_001651985.1
GCF_001661255.1
GCF_001661345.1
GCF_001662655.1
GCF_001672515.1
GCF_001720205.1
GCF_001792695.1
GCF_001831195.1
GCF_001890105.1
GCF_001890125.1
GCF_001890725.1
GCF_001890805.1
GCF_001890905.1
GCF_001896365.1
GCF_002102565.1
GCF_002104995.1
GCF_002105105.1
GCF_002708625.1
GCF_002742065.1
GCF_002847045.1
GCF_002865645.1
GCF_002926085.2
GCF_003013735.1
GCF_003025115.1
GCF_003144115.1
GCF_003184785.1
GCF_003327735.1
GCF_004355905.1
GCF_005498985.1
GCF_006535985.1
GCF_007821495.1
GCF_010015585.1
GCF_010093505.1
GCF_012550715.1
GCF_013390185.1
GCF_014461135.1
GCF_016861735.1
GCF_018924745.1
GCF_019112545.1
GCF_019650295.1
